# A network pharmacology-based approach and molecular docking study to explore the therapeutic potential of a nutraceutical formula (Vernolac) in the treatment of cancer

**DOI:** 10.1101/2025.09.06.674609

**Authors:** Sandani De Vass Gunawardane, Matheen Muhammadh Milhan, Poorni Chanuka Rathnayaka, Prabudhi S. Garusinghe, Kavishka S. Gunaratne, Anusha Kanagasundaram, T.M.D. Darshanamala, Duvinika Chalani Senevirathne, Shalini Kaushalya Wijerathne, R.P.C.D. Perera, Kanishka Sithira Senathilake, Umapriyathrashini Rajagopalan, Kamani Hemamala Tennakoon, Sameera Ranganath Samarakoon

## Abstract

Vernolac is a commercially available polyherbal nutraceutical capsule comprised of *Vernonia zeylanica* aerial parts, *Nigella sativa* seeds, *Hemidesmus indicus* roots, *Leucas zeylanica* aerial parts, and *Smilax glabra* rhizome. Different herbal formulations, organic extracts, and many isolated phytochemicals of the above plants have been reported to exhibit anticancer properties. However, the anticancer mechanisms of action of Vernolac, as a polyherbal formulation, remain unexplored. This study employed an integrative network pharmacology-based approach, complemented by *in vitro* experiments, to investigate the anticancer potential of Vernolac. Phytochemicals in Vernolac were retrieved from databases, screened for drug-likeness and oral bioavailability using SwissADME, yielding 155 drug-like phytochemicals, and their protein targets were predicted via SwissTargetPrediction. The intersection of targets of phytochemicals and cancer-related targets from GeneCards yielded 137 common targets. Protein-protein interaction analysis in STRING and Cytoscape identified key hub nodes, including AKT1, BCL2, CASP3, CTNNB1, EGFR, ESR1, GAPDH, HSP90AA1, HSP90AB1, IL6, JUN, SRC, STAT3, and TNF. Clustering, topology, and formula-herb-compound-target-disease and target-pathway networks highlighted key phytochemicals, including vernolactone, thymoquinone, quercetin, nigellidine, α-hederin, and carvacrol. Gene ontology (GO) and Kyoto Encyclopedia of Genes and Genomes (KEGG) enrichment revealed that the identified targets are significantly enriched in multiple cancer pathways. Molecular docking and dynamics simulations identified novel target-ligand interactions. Overall, network analysis suggests that Vernolac may exert anticancer effects through apoptosis induction, immune modulation, antioxidant, anti-inflammation, antiproliferative, and chemoradiosensitizing mechanisms. Moreover, Vernolac may exhibit chemoradioprotective potential by alleviating therapy-induced toxicity, supporting its promise as a potential adjunct to conventional cancer treatments. The Sulforhodamine B assay demonstrated selective antiproliferative activity of Vernolac against cancerous cells MCF-7 (IC_50_ = 54.01 ± 0.02 μg/mL), Caco-2 (IC_50_ = 85.52 ± 0.13 μg/mL), NTERA-2 cl.D1 (IC_50_ = 42.41 ± 0.06 μg/mL), and non-cancerous MCF-10A (IC_50_ = 803.5 ± 0.03 μg/mL). Novel target-ligand interactions identified via molecular docking and dynamics simulations, and the underlying mechanisms of Vernolac predicted in this study, require further validation through *in vitro* and *in vivo* experiments.
