## Supplementary material for "A network pharmacology-based approach and molecular docking study to explore the therapeutic potential of a nutraceutical formula (Vernolac) in the treatment of cancer": S1 Table

### Sheet: Sheet1
Name	Betweenness	Closeness	Degree
AKT1	1766	0.603107	154.962
SRC	449	0.598213	151.376
EGFR	134	0.60476	151.242
STAT3	28	0.59422	148.506
CTNNB1	934	0.576849	140.316
HSP90AA1	226	0.569911	136.878
ESR1	1334	0.580494	133.192
JUN	264	0.561659	131.764
MAPK1	0.5	0.558065	129.586
BCL2	248	0.548916	128.016
CASP3	65.5	0.542742	125.3
IL6	325	0.533714	123.822
MAPK3	33	0.551289	123.468
GAPDH	913	0.543486	123.124
TNF	528.5	0.522834	122.8
PIK3CA	14	0.529992	120.524
HSP90AB1	68	0.539924	117.664
PIK3R1	221	0.520968	109.574
JAK2	70	0.498983	109.474
MTOR	36	0.502602	108.266
ERBB2	0	0.528222	105.738
GRB2	103	0.503264	103.368
HIF1A	71	0.52703	100.994
RELA	130	0.519498	100.422
GSK3B	15	0.502196	99.644
EP300	35	0.525527	99.306
PTPN11	171	0.495995	99.268
MAPK14	1	0.501462	94.676
MAPK8	75	0.506754	92.96
MDM2	0	0.498696	92.444
PPARG	42	0.503695	91.594
PTGS2	257	0.502921	90.402
BCL2L1	2	0.470409	86.728
FYN	42	0.476942	86.49
IGF1R	131	0.491395	86.468
TLR4	7	0.48164	85.652
CASP8	79	0.472024	84.68
MAP2K1	28	0.464962	84.488
KDR	0	0.470956	83.908
PIK3CB	84	0.478257	82.738
LYN	75	0.469255	82.242
JAK1	234	0.464599	81.852
RAF1	136	0.480152	80.326
PTK2	6	0.485161	80.302
SIRT1	5	0.478745	80.142
ATM	31	0.447007	79.958
CREBBP	7	0.491686	79.878
BRAF	187	0.469893	79.834
MMP9	0	0.472422	78.936
PRKCA	135.5	0.468792	77.008
PIK3CD	59	0.477101	76.552
PRKCD	11	0.456504	76.128
AR	130	0.502096	75.78
IKBKB	100	0.464577	72.66
FGF2	4	0.458782	72.466
SYK	11	0.441865	71.29
CXCL8	16	0.468221	71.17
PGR	9	0.4934	70.582
CDK2	32	0.447625	70.396
CDK1	175	0.454874	68.604
LCK	131	0.442907	68.432
KIT	0	0.44758	68.208
HDAC1	40	0.484232	68.106
PDGFRB	0	0.456642	67.004
NFE2L2	117	0.458064	66.198
TNFRSF1A	0	0.448904	65.322
PIK3CG	10	0.446217	64.948
CHUK	15	0.46505	64.484
VAV1	101	0.441746	63.11
MET	2	0.464019	63.056
ESR2	18	0.486874	62.61
APP	0	0.465905	62.436
PRKCB	179	0.455271	60.474
MAPK9	5	0.462777	58.632
PDGFRA	0	0.444452	58.378
MAPT	57	0.461619	57.712
MAPK11	38	0.460118	56.698
PPP2CA	17	0.451055	56.27
CYP1A1	312	0.41363	55.672
PTPN6	15	0.442707	54.782
CYP19A1	365	0.441413	54.474
CYP3A4	690	0.39086	52.188
MAP2K2	3	0.430145	51.454
ZAP70	14	0.42354	51.234
INSR	52	0.423607	50.174
PDPK1	1	0.441468	50.104
ROCK1	98	0.427865	48.532
JAK3	0	0.432818	48.002
PTPN1	43	0.441371	47.988
MAP3K7	23	0.440455	47.88
HDAC2	20	0.438873	45.734
PRKCQ	0	0.425039	39.008
ITK	0	0.405174	38.072
CDC25C	26	0.405782	37.464
PRKCZ	0	0.42989	37.262
CYP1A2	41	0.400292	37.124
PLK1	2	0.406538	36.754
IL6ST	0	0.418257	34.94
PRKCG	0	0.423957	34.312
PRKCE	2	0.403616	33.954
ROCK2	2	0.412383	32.392
CYP17A1	178	0.369931	32.358
TOP2A	50	0.382478	32.076
AKR1C3	29	0.344344	31.776
CDC25A	7	0.37632	31.07
UGT2B7	3	0.334652	30.844
CYP1B1	10	0.359362	30.392
KDM1A	2	0.415969	30.102
CAMK2A	71.5	0.388081	29.446
CYP2C9	11	0.365507	28.606
CYP2D6	84	0.365211	28.474
HPGDS	20	0.385074	28.412
MAOA	19	0.357433	28.33
RXRA	55	0.41621	28.01
PPP1CC	13	0.365528	27.696
COMT	35	0.35025	26.51
RIPK3	0	0.403776	25.682
CYP2A6	0	0.318448	25.598
HSD17B2	2	0.332003	25.552
MAOB	32	0.347099	25.526
AKR1C1	12	0.307554	24.836
SRD5A2	49	0.350877	23.236
CYP2C19	5	0.360242	22.85
CAMK2B	5.5	0.383816	22.844
SLC9A1	0	0.392138	21.95
HPRT1	0	0.356541	21.686
SPHK2	12	0.40011	20.914
CDC25B	0	0.358246	20.616
CYP11B2	20	0.328732	19.454
SLC6A3	16	0.366512	19.266
SRD5A1	13	0.32953	19.004
CYP11B1	0	0.311611	18.514
CBR1	21	0.348285	18.198
CYP26A1	0	0.306192	16.922
F2	1	0.351032	9.974
PNP	7	0.325109	8.58
ADK	0	0.257357	4.382
