## Supplementary material for "A network pharmacology-based approach and molecular docking study to explore the therapeutic potential of a nutraceutical formula (Vernolac) in the treatment of cancer": S2 Table

### Sheet: Sheet1
Name	Degree	MCODE::Clusters (1)	MCODE::Node Status (1)	MCODE::Score (1)
AKT1	103	Cluster 1	Clustered	27.6309
EGFR	97	Cluster 1	Clustered	29.2423
CTNNB1	95	Cluster 1	Clustered	29.4754
GAPDH	95	Cluster 1	Clustered	28.91
ESR1	94	Cluster 1	Clustered	30.0762
STAT3	94	Cluster 1	Clustered	29.2423
HSP90AA1	93	Cluster 1	Clustered	27.8434
JUN	92	Cluster 1	Clustered	28.4403
TNF	92	Cluster 1	Clustered	26.7925
SRC	91	Cluster 1	Clustered	28.4654
BCL2	91	Cluster 1	Clustered	29.4754
CASP3	91	Cluster 1	Clustered	29.013
IL6	90	Cluster 1	Clustered	28.6662
HSP90AB1	83	Cluster 1	Clustered	29.5897
MTOR	82	Cluster 1	Clustered	28.8238
MAPK3	82	Cluster 1	Clustered	29.9813
PIK3CA	77	Cluster 1	Clustered	27.0227
GSK3B	74	Cluster 1	Clustered	30.3333
ERBB2	74	Cluster 1	Clustered	27.6942
JAK2	74	Cluster 1	Clustered	28.178
PTGS2	71	Cluster 1	Clustered	31.556
MDM2	69	Cluster 1	Clustered	29.5186
MAPK14	69	Cluster 1	Clustered	30.9449
HIF1A	69	Cluster 1	Clustered	32.0471
BCL2L1	69	Cluster 1	Clustered	29.3421
PPARG	68	Cluster 1	Clustered	32.3961
EP300	68	Cluster 1	Seed	33.4207
RELA	67	Cluster 1	Clustered	30.2704
GRB2	67	Cluster 1	Clustered	27.6403
MAPK8	65	Cluster 1	Clustered	30.359
ATM	64	Cluster 1	Clustered	32.4244
CASP8	64	Cluster 1	Clustered	33.3333
MAP2K1	63	Cluster 1	Clustered	32.3829
KDR	62	Cluster 1	Clustered	30.113
IGF1R	61	Cluster 1	Clustered	28.7908
TLR4	61	Cluster 1	Clustered	26.8777
SIRT1	61	Cluster 1	Clustered	30.6975
MMP9	60	Cluster 1	Clustered	30.3528
BRAF	60	Cluster 1	Clustered	27.9
CXCL8	55	Cluster 1	Clustered	29.1556
AR	54	Cluster 1	Clustered	29.9707
FGF2	54	Cluster 1	Clustered	30.113
IKBKB	54	Cluster 1	Clustered	28.2763
NFE2L2	54	Cluster 1	Clustered	33.3333
PGR	52	Cluster 1	Clustered	27.4756
CDK1	50	Cluster 1	Clustered	27.0517
APP	48	Cluster 1	Clustered	28.5323
HDAC1	48	Cluster 1	Clustered	29.7212
ESR2	47	Cluster 1	Clustered	27.7815
PDGFRB	46	Cluster 1	Clustered	27.1712
Name	Degree	MCODE::Clusters (1)	MCODE::Node Status (1)	MCODE::Score (1)
MAPK1	84	Cluster 2	Clustered	26.5717
PIK3R1	68	Cluster 2	Clustered	24.3411
PTPN11	62	Cluster 2	Clustered	25.8883
FYN	59	Cluster 2	Clustered	23.5659
JAK1	59	Cluster 2	Clustered	24.2694
CREBBP	58	Cluster 2	Clustered	26.2121
PRKCA	57	Cluster 2	Clustered	24.542
LYN	57	Cluster 2	Clustered	24
PRKCD	56	Cluster 2	Clustered	22.5974
RAF1	55	Cluster 2	Clustered	23.2793
CDK2	55	Cluster 2	Clustered	26.4889
LCK	53	Cluster 2	Clustered	24.0795
PTK2	53	Cluster 2	Clustered	25.4493
SYK	53	Cluster 2	Clustered	24.5992
KIT	52	Cluster 2	Clustered	26.4953
TNFRSF1A	48	Cluster 2	Clustered	23.2463
PIK3CG	47	Cluster 2	Clustered	25.1333
CHUK	45	Cluster 2	Clustered	26.5778
MET	44	Cluster 2	Seed	26.6127
PDGFRA	42	Cluster 2	Clustered	24.0043
MAPK11	41	Cluster 2	Clustered	23.5556
HDAC2	35	Cluster 2	Clustered	25.1089
Display	Degree	MCODE::Clusters (1)	MCODE::Node Status (1)	MCODE::Score (1)
CYP1A2	27	Cluster 3	Clustered	9.84848
CYP2D6	20	Cluster 3	Seed	10
COMT	20	Cluster 3	Clustered	9.84848
CYP2C9	20	Cluster 3	Clustered	9.84848
UGT2B7	18	Cluster 3	Clustered	9.84848
CYP2A6	16	Cluster 3	Clustered	9.84848
CYP2C19	15	Cluster 3	Clustered	9.84848
CYP26A1	13	Cluster 3	Clustered	9.84848
Name	Degree	MCODE::Clusters (1)	MCODE::Node Status (1)	MCODE::Score (1)
CYP1B1	23	Cluster 4	Clustered	6.66667
AKR1C3	18	Cluster 4	Clustered	7.28571
HSD17B2	16	Cluster 4	Clustered	6.59341
SRD5A2	15	Cluster 4	Clustered	6.50549
CYP11B2	13	Cluster 4	Seed	7.64444
CYP11B1	12	Cluster 4	Clustered	7.41818
SRD5A1	11	Cluster 4	Clustered	6.80556
Name	Degree	MCODE::Clusters (1)	MCODE::Node Status (1)	MCODE::Score (1)
PIK3CB	50	Cluster 5	Clustered	20.0641
PIK3CD	46	Cluster 5	Clustered	20.1441
VAV1	45	Cluster 5	Clustered	19.2397
MAPT	44	Cluster 5	Clustered	18.0296
MAPK9	41	Cluster 5	Clustered	18.8941
ROCK1	40	Cluster 5	Clustered	20.2805
PPP2CA	40	Cluster 5	Clustered	18.3448
MAP2K2	37	Cluster 5	Clustered	19.0862
ZAP70	37	Cluster 5	Clustered	17.5172
JAK3	35	Cluster 5	Seed	20.6838
MAP3K7	30	Cluster 5	Clustered	17.5969
ITK	27	Cluster 5	Clustered	16.5652
Display	Degree	MCODE::Clusters (1)	MCODE::Node Status (1)	MCODE::Score (1)
TOP2A	28	Cluster 6	Seed	17
CDC25C	26	Cluster 6	Clustered	14.2982
PLK1	26	Cluster 6	Clustered	15.8954
CDC25A	25	Cluster 6	Clustered	13.8571
Name	Degree	MCODE::Clusters (1)	MCODE::Node Status (1)	MCODE::Score (1)
CYP3A4	36	Cluster 7	Seed	12.8762
MAOA	24	Cluster 7	Clustered	12.8762
MAOB	21	Cluster 7	Clustered	10.859
